# A leaky gut dysregulates gene networks in the brain associated with immune activation, oxidative stress, and myelination in a mouse model of colitis

**DOI:** 10.1101/2023.08.10.552488

**Authors:** Jake Sondag Boles, Maeve E. Krueger, Janna E. Jernigan, Cassandra L. Cole, Noelle K. Neighbarger, Oihane Uriarte Huarte, Malú Gámez Tansey

## Abstract

The gut and brain are increasingly linked in human disease, with neuropsychiatric conditions classically attributed to the brain showing an involvement of the intestine and inflammatory bowel diseases (IBDs) displaying an ever-expanding list of neurological comorbidities. To identify molecular systems that underpin this gut-brain connection and thus discover therapeutic targets, experimental models of gut dysfunction must be evaluated for brain effects. In the present study, we examine disturbances along the gut-brain axis in a widely used murine model of colitis, the dextran sodium sulfate (DSS) model, using high-throughput transcriptomics and an unbiased network analysis strategy coupled with standard biochemical outcome measures to achieve a comprehensive approach to identify key disease processes in both colon and brain. We examine the reproducibility of colitis induction with this model and its resulting genetic programs during different phases of disease, finding that DSS-induced colitis is largely reproducible with a few site-specific molecular features. We focus on the circulating immune system as the intermediary between the gut and brain, which exhibits an activation of pro-inflammatory innate immunity during colitis. Our unbiased transcriptomics analysis provides supporting evidence for immune activation in the brain during colitis, suggests that myelination may be a process vulnerable to increased intestinal permeability, and identifies a possible role for oxidative stress and brain oxygenation. Overall, we provide a comprehensive evaluation of multiple systems in a prevalent experimental model of intestinal permeability, which will inform future studies using this model and others, assist in the identification of druggable targets in the gut-brain axis, and contribute to our understanding of the concomitance of intestinal and neuropsychiatric dysfunction.
