## Supplemental Table 1 for "A leaky gut dysregulates gene networks in the brain associated with immune activation, oxidative stress, and myelination in a mouse model of colitis"

### Sheet: Sheet1
Score	Weight loss (% of Day 0)	Feces consistency	Fecal blood
0	Weight gain - 1.99%	Firm, dry, crumbles upon application to Hemoccult card	No blood visible or detected
1	2 - 7.99%	Soft, moist, loose, smears upon application to Hemoccult card
2	8 - 13.99%	Soft, moist, and moisture seeps through Hemoccult card upon application	Positive Hemoccult card result
3	14 - 19.99%		Positive Hemoccult card result and visible blood upon fecal application to card
4	20% or more	Liquid, rectal adherence, and moisture seeps through Hemoccult card	Positive Hemoccult card result and visible bleeding from rectum
