## Supplemental Table 2 for "A leaky gut dysregulates gene networks in the brain associated with immune activation, oxidative stress, and myelination in a mouse model of colitis"

### Sheet: Sheet1
Target	Host/isotype	Clonality	Clone	Supplier info	Conjugated?	Dilution
Claudin-2	Mouse IgG2b	Monoclonal	12H12	Life Technologies #32-5600		1:1000
Occludin	Rabbit IgG	Polyclonal	NA	Proteintech #13409-1-AP		1:1000
ZO-1	Rabbit IgG	Polyclonal	NA	Life Technologies #61-7300		1:1000
Mouse IgG, F(ab')2 fragment	Goat IgG, F(ab')2 fragment	Polyclonal	NA	Jackson Immunoresearch #115-036-072	HRP	1:2000
Rabbit IgG	Goat IgG	Polyclonal	NA	Jackson Immunoresearch #111-035-144	HRP	1:2000
CD11b	Rat IgG2b, κ chain	Monoclonal	M1/70	BD Biosciences #741934	Brilliant Ultraviolet 805	1:100
CD11c	Armenian hamster IgG	Monoclonal	N418	BioLegend #117312	Alexa Fluor 647	1:50
CD16/32	Rat IgG2a, λ chain	Monoclonal	93	eBioscience #14-0161-85		1:20
CD161/NK1.1	Mouse IgG2a, κ chain	Monoclonal	PK136	ThermoFisher #67-5941-82	SuperBright 702	1:50
CD19	Rat IgG2a, κ chain	Monoclonal	1D3	BD Biosciences #565076	Brilliant Ultraviolet 661	1:50
CD3	Armenian hamster IgG	Monoclonal	145-2C11	ThermoFisher #61-0031-82	PE-eFluor 610	1:100
CD4	Rat IgG2b, κ chain	Monoclonal	GK1.5	BioLegend #100414	APC-Cy7	1:200
CD45	Rat IgG2b, κ chain	Monoclonal	30-F11	BioLegend #103108	FITC	1:200
CD8a	Rat IgG2a, κ chain	Monoclonal	53-6.7	BD Biosciences #563332	Brilliant Violet 786	1:100
Ly6C	Rat IgG2c, κ chain	Monoclonal	HK1.4	BioLegend #128028	PerCP	1:100
Ly6G	Rat IgG2b	Monoclonal	RB6-8C5	Abcam #ab25055	PE-Cy5.5	1:100
MHC-II	Rat IgG2b, κ chain	Monoclonal	M5/114.15.2	BioLegend #107639	Brilliant Violet 605	1:100
