## Supplemental Table 3 for "A leaky gut dysregulates gene networks in the brain associated with immune activation, oxidative stress, and myelination in a mouse model of colitis"

### Sheet: Sheet1
Target	Direction	5'-3' sequence	Tm
Mouse Tnf	F	CTG AGG TCA ATC TGC CCA AGT AC	57.3938
Mouse Tnf	R	CTT CAC AGA GCA ATG ACT CCA AAG	56.022
Mouse Il1b	F	CAA CCA ACA AGT GAT ATT CTC CAT G	54.1932
Mouse Il1b	R	GAT CCA CAC TCT CCA GCT GCA	59.2389
Mouse Ccl2	F	CTT CCT CCA CCA CCA TGC A	57.5445
Mouse Ccl2	R	CCA GCC GGC AAC TGT GA	58.5545
